# Systematic characterization of *Drosophila* RhoGEF/GAP localizations uncovers regulators of mechanosensing and junction formation during epithelial cell division

**DOI:** 10.1101/2022.12.29.522184

**Authors:** Florencia di Pietro, Mariana Osswald, José M De las Heras, Ines Cristo, Jesus Lopez- Gay, Zhimin Wang, Stéphane Pelletier, Isabelle Gaugué, Adrien Leroy, Charlotte Martin, Eurico Morais-De-Sá, Yohanns Bellaïche

**Author notes:** co-first authors (Florencia di Pietro, Mariana Osswald). co-second authors (José M De las Heras, Ines Cristo).

## Abstract

Cell proliferation is central to epithelial tissue development, repair and homeostasis. During cell division, small RhoGTPases control both actomyosin dynamics and cell-cell junction remodelling to faithfully segregate the duplicated genome while maintaining tissue polarity and integrity. To decipher the mechanisms of RhoGTPases spatiotemporal regulation during epithelial cell division, we generated a transgenic fluorescently tagged library for *Drosophila* Rho Guanine exchange factors (GEF) and GTPase activating proteins (GAP), and systematically characterized their endogenous distributions by time-lapse microscopy. Thereby, we unveiled candidate regulators of the interplay between actomyosin and junctional dynamics during epithelial cell division. Building on these findings, we uncovered that during cytokinesis, Cysts and RhoGEF4 play sequential roles in mechanosensing and *de novo* junction formation, respectively. We foresee that the RhoGEF/GAP library will be a key resource to understand the broad range of biological processes regulated by RhoGTPases.
