## Supplementary material for "Systematic characterization of *Drosophila* RhoGEF/GAP localizations uncovers regulators of mechanosensing and junction formation during epithelial cell division": Table S2

### Sheet: RhoGEF
Protein	Notum			Follicular epithelium			Human orthologues	Flybase link
	Signal	Subcellular distribution in interphase	Subcellular distribution in cell division	Signal	Subcellular distribution in interphase	Subcellular distribution in cell division
GFP:Cdep		Basolateral, lateral TCJ	Underneath the contractile ring, underneath midbody		Apicomedial cortex, basolateral, TCJ	Daugher-daughter interface along the whole apical-basal axis, midbody	Hsap\FARP2	http://flybase.org/reports/FBgn0265082.html
GFP:CG15611	ND	NA	NA	ND	NA	NA	Hsap\ARHGEF25	http://flybase.org/reports/FBgn0034194.html
GFP:CG30440		Apical junctions	Midbody	ND	NA	NA	Hsap\MCF2, Hsap\MCF2L	http://flybase.org/reports/FBgn0050440.html
CG42674:GFP		Apical junctions	*Apical junctions	ND	NA	NA	Hsap\PLEKHG5	http://flybase.org/reports/FBgn0261556.html
GFP:CG43102		Apical junctions, nuclear	Underneath the midbody, apical daughter cell interface, new AJ	ND	NA	NA	Hsap\ARHGEF17	http://flybase.org/reports/FBgn0262562.html
GFP:CG43658	ND	NA	NA	ND	NA	NA	Hsap\ARHGEF10, Hsap\ARHGEF10L	http://flybase.org/reports/FBgn0263706.html
CG46491:GFP		Apical junctions	*Apical junctions		Apicomedial cortex, Apical junctions	Mitotic cortex,reduced at the cell poles during anaphase, near midbody, apical daughter cell interface	Hsap\ARHGEF25, Hsap\KALRN, Hsap\TRIO	http://flybase.org/reports/FBgn0287631.html
GFP:Cysts and mKate2:Cysts		Apical junctions	Rim of contractile ring, new AJ		Apical junctions	Rim of contractile ring, new AJ	Hsap\ARHGEF18 and Hsap\p114RhoGEF	http://flybase.org/reports/FBgn0032796.html
Exn:GFP		Apical junctions, apicomedial	Rim of contractile ring, apical daughter cell interface	ND	NA	NA	Hsap\ARHGEF16, Hsap\NGEF	http://flybase.org/reports/FBgn0261547.html
GEFmeso:GFP		Apical junctions	Apical daughter cell interface	ND	NA	NA	Hsap\PLEKHG2	http://flybase.org/reports/FBgn0050115.html
GFP:Mbc		apical TCJ, Apical junctions	Underneath the contractile ring, apical daughter cell interface		Apicomedial cortex	Enrichment at the cell poles during anaphase, apical daughter cell interface	Hsap\DOCK1	http://flybase.org/reports/FBgn0015513.html
Pbl:GFP		Nuclear	Contractile ring, midbody		Nuclear	Contractile ring, midbody	Hsap\ECT2	http://flybase.org/reports/FBgn0003041.html
GFP:PsGEF		Apical junctions	*Apical junctions	ND	NA	NA	Hsap\GOPC	http://flybase.org/reports/FBgn0264598.html
Pura:mKate2 (CG33275)	ND	NA	NA	ND	NA	NA	Hsap\PLEKHG4	http://flybase.org/reports/FBgn0035802.html
RhoGEF2:GFP		Apical junctions, apicomedial	Centrosomes in prophase, apical daughter cell interface		Apicomedial cortex	Low signal to noise	Hsap\ARHGEF12	http://flybase.org/reports/FBgn0023172.html
RhoGEF3:GFP		Apical junction level	Around the nucleus in prophase		Apicomedial cortex	Low signal to noise	Hsap\ARHGEF9, Hsap\SPATA13	http://flybase.org/reports/FBgn0264707.html
RhoGEF4:GFP		Nuclear envelope	Apical junctions from prophase to anaphase, contractile ring, apical daughter cell interface, midbody		Nuclear envelope	Mitotic cell cortex, contractile ring, apical daughter cell interface, midbody	Hsap\FGD3, Hsap\FGD4	http://flybase.org/reports/FBgn0035761.html
GFP:RhoGEF64C		Apical junctions, apicomedial	Around apical contractile ring and subapical midbodies	ND	NA	NA	Hsap\ARHGEF3, Hsap\NET1	http://flybase.org/reports/FBgn0035574.html
GFP:RtGEF		Apical junctions, apicomedial (weak)	Apical daughter cell interface		Basal (planar polarized), apicomedial cortex (low levels)	Daughter cell interface (below the ring and basal level)	Hsap\ARHGEF6, Hsap\ARHGEF7	http://flybase.org/reports/FBgn0015803.html
GFP:sif		Apical junctions	*Apical junctions and cytoplasm (very weak)	ND	NA	NA	Hsap\TIAM1	http://flybase.org/reports/FBgn0085447.html
Sos:GFP		Apical junctions, TCJ	Rim of contractile ring		Apicomedial cortex	Low signal to noise	Hsap\SOS1	http://flybase.org/reports/FBgn0001965.html
GFP:Spg		Apical junctions	Apical daughter cell interface	ND	NA	NA	Hsap\DOCK3	http://flybase.org/reports/FBgn0264324.html
Trio:GFP		Apical junctions	Dots around nuclei in prophase, apical junctions		Apicomedial cortex	Low signal to noise	Hsap\TRIO	http://flybase.org/reports/FBgn0024277.html
Vav:GFP		Apical junctions	*Apical junctions and cytoplasm (very weak)		Apicomedial cortex	Low signal to noise	Hsap\VAV1	http://flybase.org/reports/FBgn0040068.html
Zir:GFP		Apical junctions	Contractile ring, around apical contractile ring, subapical midbodies		Apicomedial cortex, Apical junctions	Around the spindle, contractile ring, enrichment near the midbody	Hsap\DOCK7	http://flybase.org/reports/FBgn0031216.html
GFP:Ziz		Apical junctions	Underneath contractile ring, rim of contractile ring		Apical junctions and lateral	Rim of contractile ring, enrichment near the midbody	Hsap\DOCK9	http://flybase.org/reports/FBgn0260486.html
	Not Detected (ND)
	Weak
	Intermediate
	Strong

### Sheet: RhoGAP
Protein	Notum			Follicular epithelium			Human orthologues	Flybase link
	Signal	Subcellular distribution in interphase	Subcellular distribution in cell division	Signal	Subcellular distribution in interphase	Subcellular distribution in cell division
GFP:CdGAPr		Apical junctions, medio-apicomedial cortex, nucleus	Basolateral metaphase cortex, contractile ring, rim of contractile ring, daughter cell interface		Apicomedial cortex	Basolateral metaphase cortex, contractile ring, apical daughter cell interface	Hsap\ARHGAP32, Hsap\ARHGAP33	http://flybase.org/reports/FBgn0032821.html
conu:GFP		Apicomedial cortex	Reduced at the apical medial surface, rim of contractile ring		Apicomedial cortex	Contractile ring	Hsap\ARHGAP18	http://flybase.org/reports/FBgn0039994.html
cv-c:GFP		Apical junctions	Apical daughter cell interface	ND	NA	NA	Hsap\DLC1	http://flybase.org/reports/FBgn0285955.html
graf:GFP		Apical junctions	Reduced at apical metaphase junctions, contractile ring, rim of contractile ring, midbody		Apical junctions, ring canals	Reduced at apical prometaphase/metaphase junctions, contractile ring (weak), both sides of forming ring canal	Hsap\ARHGAP26	http://flybase.org/reports/FBgn0030685.html
ocrl:GFP		Apical filament-like structures	Midbody, apical daughter cell interface		Apicomedial cortex	Midbody	Hsap\INPP5B	http://flybase.org/reports/FBgn0023508.html
GFP:RacGAP84C		Apical junctions	*Apical junctions, Midbody	ND	NA	NA	Hsap\RACGAP1	http://flybase.org/reports/FBgn0045843.html
GFP:RhoGAP100F	ND	NA	NA		Apicomedial cortex	Low signal to noise	Hsap\SYDE1	http://flybase.org/reports/FBgn0039883.html
GFP:RhoGAP102A		Apical junctions	*Apical junctions/cytoplasmic	ND	NA	NA	Hsap\ARHGAP6	http://flybase.org/reports/FBgn0259216.html
RhoGAP15B:GFP		Apical junctions	Midbody, apical daughter cell interface		Apicomedial cortex, basal puncta	Enrichment near midbody, apical daughter cell interface, basal puncta disappear during mitosis	Hsap\ARAP3	http://flybase.org/reports/FBgn0030808.html
GFP:RhoGAP16F		Apical junctions	*Apical junctions	ND	NA	NA	Hsap\ARHGAP12, Hsap\ARHGAP15, Hsap\ARHGAP27	http://flybase.org/reports/FBgn0030893.html
RhoGAP18B:GFP	ND	NA	NA	ND	NA	NA	Hsap\ARHGAP9, Hsap\ARHGAP12, Hsap\ARHGAP15, Hsap\ARHGAP27	http://flybase.org/reports/FBgn0261461.html
GFP:RhoGAP19D		Apical junctions, lateral domain	Underneath midbody		Apical junctions, lateral domain	Cortical release during mitosis	Hsap\ARHGAP23	http://flybase.org/reports/FBgn0031118.html
GFP:RhoGAP1A		Apical junctions, apical medial	Basolateral metaphase cortex, mitotic spindle,underneath contractile ring, rim of contractile ring		Apical junctions, apicomedial cortex	Basolateral metaphase cortex, midbody and apical daughter cell interface	Hsap\ABR	http://flybase.org/reports/FBgn0025836.html
GFP:RhoGAP54D		Nucleus, apical junctions	Metaphase/Anaphase apical membrane (enrichment with respect to interphase)		Nuclear	Near the ring and midbody at the apical daughter cell interface	Hsap\ARHGAP19	http://flybase.org/reports/FBgn0034249.html
GFP:RhoGAP5A		apical TCJ, elongating apical junctions during cell rearrangements	New daughter cell AJ		Basal (planar polarized)	Midbody, apical daughter cell interface	Hsap\CHN1	http://flybase.org/reports/FBgn0029778.html
GFP:RhoGAP68F		Subapical dotty/ring structures	Around prophase centrosomes		Subapical dotty	Midbody	Hsap\ARHGAP1	http://flybase.org/reports/FBgn0036257.html
GFP:RhoGAP71E		Apical junctions	*Apical junctions	ND	NA	NA	Hsap\ARHGAP20	http://flybase.org/reports/FBgn0036518.html
GFP:RhoGAP92B		Apical junctions	Apical daughter cell interface		Apicomedial cortex	Low signal to noise	Hsap\ARHGAP17	http://flybase.org/reports/FBgn0038747.html
GFP:RhoGAP93B		Apical junctions	*Apical junctions		Apicomedial cortex	Low signal to noise	Hsap\ARHGAP39	http://flybase.org/reports/FBgn0038853.html
GFP:RhoGAPp190		Cytoplasmic	Mitotic spindle		Cytoplasmic	Cytoplasmic	Hsap\ARHGAP5	http://flybase.org/reports/FBgn0026375.html
Rlip:GFP		Apical junctions	Around the nucleus in prophase		Apicomedial cortex	Low signal to noise	Hsap\RALBP1	http://flybase.org/reports/FBgn0026056.html
Tum:GFP		Nucleus	Metaphase cortex, mitotic spindle, central spindle, contractile ring, midbody		Nuclear, ring canals	Metaphase cortex, mitotic spindle (weak), central spindle, contractile ring, midbody	Hsap\RACGAP1	http://flybase.org/reports/FBgn0086356.html
	Not Detected (ND)
	Weak
	Intermediate
	Strong
